# Genetic modification strategies for electroporation and CRISPR-Cas-based technologies in the non-competent Gram-negative bacterium *Acinetobacter* sp. Tol 5

**DOI:** 10.1101/2023.12.20.572688

**Authors:** Masahito Ishikawa, Katsutoshi Hori

**Author notes:** Corresponding author E-mail address (M. I.) (K. H.).

## Abstract

Environmental isolates are promising candidates for new chassis of synthetic biology because of their inherent conversion capabilities and resilience to environmental stresses; however, many remain genetically intractable and unamenable to established genetic tools tailored for model bacteria. *Acinetobacter* sp. Tol 5 possesses intriguing properties for use in synthetic biology applications. However, genetic manipulation via electroporation is hindered by its low transformation efficiency. This study demonstrated the genetic refinement of the Tol 5 strain, achieving efficient transformation via electroporation. We deleted two genes encoding restriction enzymes. The resulting mutant strain not only exhibited marked efficiency of electrotransformation but also proved receptive to both *in vitro* and *in vivo* DNA assembly technologies, thereby facilitating the construction of recombinant DNA. In addition, we successfully adapted a CRISPR-Cas9-based base-editing platform developed for other *Acinetobacter* species. Our genetic modification strategy allows for the domestication of non-model bacteria, streamlining their utilization in synthetic biology applications.
