## Supplemental Table 1-2 for "Genetic modification strategies for electroporation and CRISPR-Cas-based technologies in the non-competent Gram-negative bacterium *Acinetobacter* sp. Tol 5"

### Sheet: m6A
Table S1. N6-methyladenine DNA modifications detected in the pARP3 plasmid extracted from Acinetobacter sp. Tol 5
Positiona)	Strand	Sequence (5'→ 3')b)
233	+	CAACATTGCGA*CCGACGGTGG
322	-	GCAGTTAGGGA*TTAGCGTCTT
623	+	CATCCGGGCGA*AAGAACCCCG
1342	-	CCGCTCTAGAA*CTAGTGGATC
2514	-	GATCGACTCTA*GCTAGAAATA
2519	-	GCGAAGATCGA*CTCTAGCTAG
2523	-	GCTGGCGAAGA*TCGACTCTAG
2525	-	CTGCTGGCGAA*GATCGACTCT
2526	-	CCTGCTGGCGA*AGATCGACTC
2595	-	CGGCCTGCTGA*AACTCTGGCT
2627	-	GCCAGCATCAA*TGGCGACCTG
2628	-	GGCCAGCATCA*ATGGCGACCT
2634	-	CGAGCTGGCCA*GCATCAATGG
2660	-	GGCGTCGTGGA*CTATGAGCAC
3556	-	TTGGATTGCAA*CTGGTCTATT
5524	-	AAGTACCGCCA*CCTAACAATT
5612	+	CGTCACCGTAA*TCTGCTTGCA
5636	+	AGATCACATAA*GCACCAAGCG
5802	-	GCCTTCGACCA*AGAAGCGGTT
5858	+	TCCCGAGGTAA*TCGGAGTCCG
5927	+	GATCAAGAGCA*GCCCGCATGG
5935	-	AGTCAAATCCA*TGCGGGCTGC
6004	-	TCGCCCTAAAA*CAAAGTTAGG
6636	+	ACAGCCTAGAA*CGTCATAGGA
6730	-	TACCTCTAAAA*CCTCACCATT
6865	+	CATAGCTAAAA*CTTGCGTGGA
a) Position where a methylated base is detected
b) Flanking sequence of a methylated base

### Sheet: m4C
Table S2. N4-methylcytosine DNA modifications detected in the pARP3 plasmid extracted from Acinetobacter sp. Tol 5
Positiona)	Strand	Sequence (5'→ 3')b)
121	+	AACTTGACGGC*TACATCATTC
174	+	CGGGCTGGCCC*CGGTGCATTT
230	-	CCGTCGGTCGC*CAATGTTGGT
255	+	GATAGGCATCC*GGGTGGTGCT
292	-	CGAGGACCAAC*CGTATCAGCC
302	-	TAAGCTGGCGC*CGAGGACCAA
304	-	CTTAAGCTGGC*CGCGAGGACC
314	-	GGATTAGCGTC*CTTAAGCTGG
331	-	TTTCCGCCAGC*CAGTTAGGGA
335	-	ATCTTTTCCGC*CCAGCAGTTA
359	+	ACAGACGCGAC*GGCGACAAGC
376	-	CGTCGCACAGC*CATGTTTGCT
386	-	ATATCGCCAGC*CGTCGCACAG
416	-	TCAGCGATCAC*CCTGGCAGAC
423	+	CAGGTGATCGC*TGATGTACTG
431	+	CGCTGATGTAC*TGACAAGCCT
448	+	GCCTCGCGTAC*CCGATTATCC
497	+	CTTCCATGCGC*CGCAGTAACA
498	+	TTCCATGCGCC*GCAGTAACAA
530	+	GATTTATCGCC*AGCAGCTCCG
535	-	CTATTCGGAGC*CTGCTGGCGA
538	+	GCCAGCAGCTC*CGAATAGCGC
560	+	CTTCCCCTTGC*CCGGCGTTAA
562	+	TCCCCTTGCCC*GGCGTTAATG
564	-	ATCATTAACGC*CCGGGCAAGG
602	+	TGAAATGCGGC*TGGTGCGCTT
607	-	GGATGAAGCGC*CACCAGCCGC
632	+	GAAAGAACCCC*GTATTGGCAA
656	-	AATGGCTTAAC*CTGGCCGTCA
678	-	CGTCCGCGCGC*CCTACTGGCA
683	+	AGTAGGCGCGC*GGACGAAAGT
758	+	TCTCTCCTGGC*GGAACAGCAA
777	+	AAAATATCACC*CGGTCGGCAA
780	-	TGTTTGCCGAC*CCGGGTGATA
797	+	AACAAATTCTC*GTCCCTGATT
804	-	GGTGAAAAATC*CAGGGACGAG
827	+	CCCCTGACCGC*GAATGGTGAG
869	+	TCCCAGCGGTC*GGTCGATAAA
952	+	AGTATCCCGGC*AGCAGGGGAT
1351	-	CGGTGGCGGCC*CGCTCTAGAA
1352	-	GCGGTGGCGGC*CCGCTCTAGA
1508	-	ATTAGGCACCC*CCAGGCTTTA
1521	-	AGTTAGCTCAC*CTCATTAGGC
1542	-	GAGCGCAACGC*CAATTAATGT
1543	+	ACATTAATTGC*GTTGCGCTCA
1547	-	GCAGTGAGCGC*CAACGCAATT
1591	-	GAATTAATTCC*CCCTGGCACG
1617	-	CCGTCAGTAGC*CTGAACAGGA
1733	-	TTTTCTCCTGC*CCACATGAAG
1739	-	AGCCTTTTTTC*CTCCTGCCAC
1747	-	ACCGGTGCAGC*CCTTTTTTCT
1793	+	ATATATTCCGC*TTCCTCGCTC
1801	+	CGCTTCCTCGC*TCACTGACTC
1813	+	CACTGACTCGC*TACGCTCGGT
1829	-	TCGCCGCAGTC*CGAACGACCG
1833	-	CCGCTCGCCGC*CAGTCGAACG
1836	-	TTTCCGCTCGC*CCGCAGTCGA
1837	+	TCGACTGCGGC*GAGCGGAAAT
1838	-	CATTTCCGCTC*CGCCGCAGTC
1840	-	GCCATTTCCGC*CTCGCCGCAG
1842	-	AAGCCATTTCC*CGCTCGCCGC
1843	-	TAAGCCATTTC*CCGCTCGCCG
1849	-	CGTTCGTAAGC*CCATTTCCGC
1859	-	ATCTCCGCCCC*CGTTCGTAAG
1860	-	AATCTCCGCCC*CCGTTCGTAA
1867	-	TCCAGGAAATC*CTCCGCCCCG
1890	-	TGTTAAGTATC*CTTCCTGGCA
1901	-	TCTCACTTCCC*CTGTTAAGTA
1910	-	CCGCGGCCCTC*CTCACTTCCC
1918	+	GAGAGGGCCGC*GGCAAAGCCG
1926	+	CGCGGCAAAGC*CGTTTTTCCA
1935	+	GCCGTTTTTCC*ATAGGCTCCG
1940	-	GGGGGCGGAGC*CCTATGGAAA
1941	+	TTTCCATAGGC*TCCGCCCCCC
1948	+	AGGCTCCGCCC*CCCTGACAAG
1949	+	GGCTCCGCCCC*CCTGACAAGC
1950	+	GCTCCGCCCCC*CTGACAAGCA
1959	+	CCCTGACAAGC*ATCACGAAAT
1970	+	ATCACGAAATC*TGACGCTCAA
1975	-	CTGATTTGAGC*CGTCAGATTT
1985	-	TTCGCCACCAC*CTGATTTGAG
1988	-	GGTTTCGCCAC*CCACTGATTT
2030	+	AGGCGTTTCCC*CCTGGCGGCT
2048	-	CAGGAGAGCGC*CACGAGGGAG
2121	+	TCATTCCACGC*CTGACACTCA
2132	-	CTACCCGGAAC*CTGAGTGTCA
2135	+	ACACTCAGTTC*CGGGTAGGCA
2146	-	TTGGAGCGAAC*CTGCCTACCC
2187	-	AGCGGTCGGAC*CTGAACGGGG
2331	-	AAAACTTGTCC*CTTTCAGTTT
2332	-	CAAAACTTGTC*CCTTTCAGTT
2337	-	GTCACCAAAAC*CTTGTCCTTT
2345	-	GGAGCGCAGTC*CACCAAAACT
2349	-	TGGAGGAGCGC*CAGTCACCAA
2512	-	TCGACTCTAGC*CTAGAAATAT
2516	-	AAGATCGACTC*CTAGCTAGAA
2521	-	TGGCGAAGATC*CGACTCTAGC
2528	-	GCCCTGCTGGC*CGAAGATCGA
2529	+	TCGATCTTCGC*CAGCAGGGCG
2530	+	CGATCTTCGCC*AGCAGGGCGA
2532	-	CCTCGCCCTGC*CTGGCGAAGA
2533	+	TCTTCGCCAGC*AGGGCGAGGA
2535	-	GATCCTCGCCC*CTGCTGGCGA
2538	+	GCCAGCAGGGC*GAGGATCGTG
2542	-	ATGCCACGATC*CCTCGCCCTG
2546	-	GGTGATGCCAC*CGATCCTCGC
2549	-	TTCGGTGATGC*CCACGATCCT
2557	-	CGGCGCGGTTC*CGGTGATGCC
2560	+	CATCACCGAAC*CGCGCCGTGC
2563	+	CACCGAACCGC*GCCGTGCGCG
2564	-	CCGCGCACGGC*CGCGGTTCGG
2567	-	GACCCGCGCAC*CGGCGCGGTT
2569	-	ACGACCCGCGC*CACGGCGCGG
2572	+	GCGCCGTGCGC*GGGTCGTCGG
2574	-	CACCGACGACC*CCGCGCACGG
2578	-	GGCTCACCGAC*CGACCCGCGC
2582	-	CTCTGGCTCAC*CCGACGACCC
2584	-	AACTCTGGCTC*CACCGACGAC
2586	-	GAAACTCTGGC*CTCACCGACG
2587	+	CGTCGGTGAGC*CAGAGTTTCA
2590	-	TGCTGAAACTC*CTGGCTCACC
2592	-	CCTGCTGAAAC*CTCTGGCTCA
2598	-	GGGCGGCCTGC*CTGAAACTCT
2601	-	CCTGGGCGGCC*CTGCTGAAAC
2602	-	GCCTGGGCGGC*CCTGCTGAAA
2603	+	TTTCAGCAGGC*CGCCCAGGCG
2605	-	GCCGCCTGGGC*CGGCCTGCTG
2607	+	AGCAGGCCGCC*CAGGCGGCCC
2610	-	CCTGGGCCGCC*CTGGGCGGCC
2612	+	GCCGCCCAGGC*GGCCCAGGTC
2613	-	CGACCTGGGCC*CGCCTGGGCG
2614	-	GCGACCTGGGC*CCGCCTGGGC
2615	+	GCCCAGGCGGC*CCAGGTCGCC
2617	+	CCAGGCGGCCC*AGGTCGCCAT
2619	-	CAATGGCGACC*CTGGGCCGCC
2620	-	TCAATGGCGAC*CCTGGGCCGC
2622	+	CGGCCCAGGTC*GCCATTGATG
2623	-	GCATCAATGGC*CGACCTGGGC
2624	+	GCCCAGGTCGC*CATTGATGCT
2625	+	CCCAGGTCGCC*ATTGATGCTG
2629	-	TGGCCAGCATC*CAATGGCGAC
2632	-	AGCTGGCCAGC*CATCAATGGC
2633	+	GCCATTGATGC*TGGCCAGCTC
2636	-	CGCGAGCTGGC*CCAGCATCAA
2637	+	TTGATGCTGGC*CAGCTCGCGG
2640	-	CGTCCGCGAGC*CTGGCCAGCA
2643	+	CTGGCCAGCTC*GCGGACGTGC
2645	+	GGCCAGCTCGC*GGACGTGCTC
2650	-	ACTATGAGCAC*CGTCCGCGAG
2652	-	GGACTATGAGC*CACGTCCGCG
2653	+	CGCGGACGTGC*TCATAGTCCA
2667	+	TAGTCCACGAC*GCCCGTGATT
2672	-	TACAAAATCAC*CGGGCGTCGT
2680	-	GCCAGGGCTAC*CAAAATCACG
2689	-	TGGCCGTCGGC*CCAGGGCTAC
2692	-	TGCTGGCCGTC*CGGCCAGGGC
2700	-	GGCCTACCTGC*CTGGCCGTCG
2707	-	GCCTGTCGGCC*CTACCTGCTG
2708	-	AGCCTGTCGGC*CCTACCTGCT
2722	-	CGGCGGCCGGC*CATGAGCCTG
2729	-	AAGGCGGCGGC*CGGCCGGCAT
2730	+	ATGCCGGCCGC*CGCCGCCTTT
2733	+	CCGGCCGCCGC*CGCCTTTTCC
2743	+	CCGCCTTTTCC*TCAATCGCTC
2750	-	GAACGAAGAGC*CGATTGAGGA
2751	+	TCCTCAATCGC*TCTTCGTTCG
2766	-	GTACTGCCTTC*CCAGACGAAC
2769	-	GGTGTACTGCC*CTTCCAGACG
2773	-	TCAAGGTGTAC*CTGCCTTCCA
2792	+	GATAGGTGGGC*TGCCCTTCCT
2804	-	ACCAAGCCAAC*CCAGGAAGGG
2822	-	AAGCGGATGGC*CTGATGAAAC
2827	+	CATCAGCCATC*CGCTTGCCCT
2829	-	TGAGGGCAAGC*CGGATGGCTG
2834	+	CATCCGCTTGC*CCTCATCTGT
2836	+	TCCGCTTGCCC*TCATCTGTTA
2848	-	CTACCGCCGGC*CGTAACAGAT
2966	+	ACCTATCCTGC*CCGGCTGACG
2970	-	ACGGCGTCAGC*CCGGGCAGGA
2977	+	CCGGCTGACGC*CGTTGGATAC
3066	+	GAAAAAATCGC*TATAATGACC
3073	-	GCTTCGGGGTC*CATTATAGCG
3077	+	TATAATGACCC*CGAAGCAGGG
3176	-	CGCCTGTCCCC*CTCAGTTCAG
3186	-	CATCGTCTCTC*CGCCTGTCCC
3196	-	AGCTCTTTGGC*CATCGTCTCT
3204	-	GTCGGTGTAGC*CTCTTTGGCA
3222	+	GACGAGCTGGC*CGAGTGGGTT
3243	+	GAATCCCGCGC*GGCCAAGAAG
3268	-	CAACCGCAGCC*CTCATCACGC
3555	-	TGGATTGCAAC*CTGGTCTATT
3604	+	AAGTAAATCGC*GCGGGTTTGT
3629	-	TTAGGTCTTGC*CCTGCTTTAT
3676	+	TTGGCGTCACC*CCTTACATAT
4003	-	CTCAATATTGC*CCTTAGAACA
4100	-	AGAATTTGCCC*CTGACCAACC
4254	-	AAACAAATAGC*CCGAATAAGC
4489	+	AGTTTTCGCCC*CGAAGAACGT
4513	-	TTTAAAAGTGC*CTCATCATTG
4561	+	CGTGTTGACGC*CGGGCAAGAG
4737	+	GATCGGAGGAC*CGAAGGAGCT
4937	-	TATCCGCCTCC*CATCCAGTCT
4967	-	GGGCCGAGCGC*CAGAAGTGGT
4988	+	TTCCGGCTGGC*TGGTTTATTG
5052	-	CCATCTGGCCC*CCAGTGCTGC
5191	+	CAAGTTTACTC*ATATATACTT
5280	+	GACCAAAATCC*CTTAACGTGA
5281	+	ACCAAAATCCC*TTAACGTGAG
5303	+	TTTCGTTCCAC*TGAGCGTCAG
5363	+	TTTTTCTGCGC*GTAATCTGCT
5375	+	TAATCTGCTGC*TTGCAAACAA
5404	+	CCGCTACCAGC*GGTGGTTTGT
5423	-	TGCGTTTTTAC*CAGCTGCAAA
5450	-	AACGCCGCGGC*CCATCGGCAT
5472	+	TGACAATTTAC*CGAACAACTC
5488	+	AACTCCGCGGC*CGGGAAGCCG
5492	-	AGATCGGCTTC*CCCGGCCGCG
5525	-	CAAGTACCGCC*CACCTAACAA
5551	-	AGAAGTGATGC*CACTTTGATA
5566	-	GTTGGGCATAC*CGGGAAGAAG
5614	+	TCACCGTAATC*TGCTTGCACG
5621	+	AATCTGCTTGC*ACGTAGATCA
5627	-	CTTATGTGATC*CTACGTGCAA
5632	+	ACGTAGATCAC*ATAAGCACCA
5638	+	ATCACATAAGC*ACCAAGCGCG
5640	+	CACATAAGCAC*CAAGCGCGTT
5645	+	AAGCACCAAGC*GCGTTGGCCT
5668	-	GCTCATCAATC*CTCCTCAAGC
5677	-	TGCCACCGCGC*CTCATCAATC
5708	-	CAGTCTCCGGC*CGAGCACCGG
5709	+	CCGGTGCTCGC*CGGAGACTGC
5716	+	TCGCCGGAGAC*TGCGAGATCA
5718	-	TATGATCTCGC*CAGTCTCCGG
5745	+	GATCTCACTAC*GCGGCTGCTC
5750	+	CACTACGCGGC*TGCTCAAACT
5767	-	GGCTTACGTTC*CTGCCCAAGT
5794	+	GCGCCAACAAC*CGCTTCTTGG
5804	-	CTGCCTTCGAC*CCAAGAAGCG
5807	-	TTGCTGCCTTC*CGACCAAGAA
5810	-	CGCTTGCTGCC*CTTCGACCAA
5811	-	GCGCTTGCTGC*CCTTCGACCA
5814	-	ATCGCGCTTGC*CTGCCTTCGA
5815	+	TCGAAGGCAGC*AAGCGCGATG
5820	-	ACATTCATCGC*CGCTTGCTGC
5821	+	GCAGCAAGCGC*GATGAATGTC
5822	-	AGACATTCATC*CGCGCTTGCT
5838	+	TGTCTTACTAC*GGAGCAAGTT
5842	-	CGGGAACTTGC*CTCCGTAGTA
5843	+	TACTACGGAGC*AAGTTCCCGA
5849	+	GGAGCAAGTTC*CCGAGGTAAT
5850	+	GAGCAAGTTCC*CGAGGTAATC
5851	+	AGCAAGTTCCC*GAGGTAATCG
5854	-	CTCCGATTACC*CTCGGGAACT
5867	+	AATCGGAGTCC*GGCTGATGTT
5870	+	CGGAGTCCGGC*TGATGTTGGG
5890	+	GAGTAGGTGGC*TACGTCTCCG
5893	+	TAGGTGGCTAC*GTCTCCGAAC
5910	+	GAACTCACGAC*CGAAAAGATC
5928	-	TCCATGCGGGC*CTGCTCTTGA
5952	-	AGGCTCGGCCC*CTGACCAAGT
5991	+	CATACTTGAGC*CACCTAACTT
6156	-	TGGCGGTTTTC*CATGGCTTGT
6167	+	AAAACCGCCAC*TGCGCCGTTA
6186	-	TGACCGAACGC*CAGCGGTGGT
6210	-	GCTCACGCAAC*CTGGTCCAGA
6251	+	AGTTTACGAAC*CGAACAGGCT
6303	-	CCGGGTGACGC*CACACCGTGG
6358	-	CGCTCGTTCGC*CCAGCCAGGA
6369	+	CGAACGAGCGC*AAGGTTTCGG
6383	+	GTTTCGGTCTC*CACGCATCGT
6423	+	TGTTCTTCTAC*GGCAAGGTGC
6467	-	CCGAGGTCTTC*CCGATCTCCT
6502	+	GCCGGTGGTGC*TGACCCCGGA
6506	+	GTGGTGCTGAC*CCCGGATGAA
6509	+	GTGCTGACCCC*GGATGAAGTG
6510	-	CCACTTCATCC*CGGGGTCAGC
6520	-	AGGATGCGAAC*CCACTTCATC
6532	-	TCCAGAAAACC*CGAGGATGCG
6538	+	CCTCGGTTTTC*TGGAAGGCGA
6630	+	TTATCAACAGC*CTAGAACGTC
6813	-	TTTCACTGAAC*CTGGTTAAAA
6852	+	TTCTGTTTAGC*ACCATAGCTA
7159	+	CACCCTAGAGC*GATTCTTAAA
7210	-	GCGAAAGCGAC*CCGACCGACG
7220	+	GTCGCTTTCGC*ATCAGGGATG
7499	+	ACATTAAGCCC*CTGTGGTGAA
7586	+	CCATAAATTAC*GGTAAAGCCC
7596	+	CGGTAAAGCCC*CAAGCAATTG
7611	-	GATAAAAGCCC*CCTTGCAATT
7815	+	CCTGTGCGCCC*CATCAGTCGA
7983	-	ATGATCGTGCC*CGTGATCGAA
8042	-	GTGCCAAGCTC*CTCGGGTAAC
8063	+	CCAGCCTGCGC*GAGCAGAATT
8084	-	CCCCCTTTCGC*CAAGGGGAAT
8100	+	GGGGGATGTGC*TGCAAGGCGA
8124	+	AGTTGGGTAAC*GCCAGGGTTT
8125	-	AAAACCCTGGC*CGTTACCCAA
8129	-	TGGGAAAACCC*CTGGCGTTAC
8131	-	ACTGGGAAAAC*CCCTGGCGTT
8140	-	AACGTCGTGAC*CTGGGAAAAC
8166	-	CGCGCGCTCAC*CTGGCCGTCG
8174	-	TCGTATTACGC*CGCGCTCACT
8187	+	TAATACGACTC*ACTATAGGGC
8214	+	GGTACCGGGCC*CCCCCTCGAG
8215	+	GTACCGGGCCC*CCCCTCGAGG
a) Position where a methylated base is detected
b) Flanking sequence of a methylated base
